# Quantitative, super-resolution localization of small RNAs with sRNA-PAINT

**DOI:** 10.1101/716696

**Authors:** Kun Huang, Feray Demirci, Mona Batish, Blake C. Meyers, Jeffrey L. Caplan

## Abstract

Small RNAs are non-coding RNAs that play important roles in the lives of both animals and plants. They are 21- to 24-nt in length and around 10 nanometers (nm) in size. Their small size and high diversity have made it challenging to develop detection methods that have sufficient resolution and specificity to multiplex and quantify. We created a method, sRNA-PAINT, for the detection of small RNAs with 20 nm resolution by combining the super-resolution method, DNA-based points accumulation in nanoscale topography (DNA-PAINT), and the specificity of locked nucleic acid (LNA) probes for the *in situ* detection of multiple small RNAs. The method relies on designing probes to target small RNAs that combine DNA oligonucleotides (oligos) for PAINT with LNA-containing oligos for hybridization; therefore, we developed an online tool called “Vetting & Analysis of RNA for *in situ* Hybridization probes” (VARNISH) for probe design. Our method utilizes advances in DNA-PAINT methodologies, including qPAINT for quantification, and Exchange-PAINT for multiplexing. We demonstrated these capabilities of sRNA-PAINT by detecting and quantifying small RNAs in different cell layers of early developmental stage maize anthers that are important for male sexual reproduction.
