## Supplementary Table 1 for "Quantitative, super-resolution localization of small RNAs with sRNA-PAINT"

### Sheet: Sheet1
Supplementary Table 1. Information for sequential image of phasiRNA generation components using sRNA-Exchange-PAINT
miRNA	Sequence	Target	Abundance (GSM1262527, 10M)	Probe seqence	TM	Docking strand	Imager strand
miR2275	TTCAGTTTCCTCTAATATCTCA	TTCAGTTTCCTCTAATATCTCA	254	T+GA+GA+TAT+TA+GAG+GAAA+C+TGAAtattcgatTTTCAATGTAT	73	P0	P0*
24-nt phasiRNA 1	AGTTGTTGGACCGGACCTTGGCCC	AGTTGTTGGACCGGACCTTGGCC	16318	GGC+C+AAG+G+TC+C+GGTCCA+A+CAACTtattcgatTTATACATCTA	84	P1	P1*
24-nt phasiRNA 2	TGGATGAGAGGACCCCTGATTGTC	ATGAGAGGACCCCTGATTG	51	CAAT+CA+G+G+GGT+C+CT+CT+CATTATTCGTTTGATCTACATA	87	P2	P2*
miR166a-3p	TCGGACCAGGCTTCATTCCCC	TGAAGTTAGACAATATACTCT	4903	GG+GAA+T+GA+AG+C+CTGG+T+CCGTATTCGTTTTTAGGTAAA	90	P4	P4*
PHAS precursor	AAATAACAAGAGCGTGATTTGCCCCCTCACTAGTACGACAAGGCGTGAAGGTCTCATATAAGAGATGATAATGATGAATGCCAAGTCAATATCAAGTTTTCCCCGGCCTTACTTTATAGATCTGAGTGCAAATTTTTTACTACCTTGAGAATTTCCACAAACATCAAATGCTTTTGTGAAGTTAGACAATATACTCTCACCAAGGCACGTAAGATGATGGTGAAAACTAAA GATCATAGTCATATTGCTGATTGGATTGTTCCAATATCATTATTGCGCGACAAAATAGGTGGTGATCATCGGGGCCGCTAACATAGAGGAGCCGATACTACTACTGCTGCTATCAACTCCCATTTGACGCGTTGCTCTAACTACTCCAGGCAACCAATTCTCTAGTC…	TGAAGTTAGACAATATACTCT	1035	AGAG+TA+TAT+T+G+T+CTAA+CT+TCATATTCGTTTTTAGGTAAA	83	P5	P5*
mu2 probe	AGTTGTTGGACACGACCTTGGCCC (CG to AC mutation of the target)	AGTTGTTGGACACGACCTTGGCCC	NA	GGC+C+AAG+G+TC+G+TGTCCA+A+CAACTtattcgatTTATACATCTA	85	P1	P1*
24-nt phasiRNA 1 no LNA	AGTTGTTGGACCGGACCTTGGCCC	AGTTGTTGGACCGGACCTTGGCC	16318	GGCCAAGGTCCGGTCCAACAACTtattcgatTTATACATCTA	79	P1	P1*
mu2 probe no LNA	AGTTGTTGGACACGACCTTGGCCC (CG to AC mutation of the target)	AGTTGTTGGACACGACCTTGGCCC	NA	GGCCAAGGTCGTGTCCAACAACTtattcgatTTATACATCTA	78	P1	P1*
Note: red letter indicated mutated positions.
