## Supplementary Table 2 for "Quantitative, super-resolution localization of small RNAs with sRNA-PAINT"

### Sheet: Sheet1
Supplementary Table 2: Probes sequences used for smFISH, for the PHAS precursor
Number	Probe sequence	Probe position (nt from 5' end)
1	GGCAAATCACGCTCTTGTTA	4
2	CGCCTTGTCGTACTAGTGAG	26
3	TCATCTCTTATATGAGACCT	49
4	ATTGACTTGGCATTCATCAT	71
5	TCTATAAAGTAAGGCCGGGG	101
6	AGCATTTGATGTTTGTGGAA	153
7	GTTTTCACCATCATCTTACG	208
8	ATCCAATCAGCAATATGACT	238
9	CGCGCAATAATGATATTGGA	261
10	CGATGATCACCACCTATTTT	283
11	TATCGGCTCCTCTATGTTAG	309
12	GAGTTGATAGCAGCAGTAGT	331
13	AGTAGTTAGAGCAACGCGTC	357
14	CGACTAGAGAATTGGTTGCC	380
15	CCGATGTACTTTACTCTTTC	411
16	ACCTAGATGTACACCCGAAA	433
17	AGAATGTCACCTTGAATAGT	459
18	CCCATTCAACTTCATTTGAC	499
19	TAGCGGTTGGACTAGATCTT	521
20	ATGGATTGAGGTGGAACACC	545
21	GTGGTTCATGTACCTAGATG	583
22	ACACGCCATTATAGTGTGAC	645
23	TCCCATCTCGTAATTGCAAC	668
24	ACTTATCTGATGGATCGTCC	690
25	CATCCTTTATGCTGAACCAA	714
26	TTAGGGTGTGTTCAGTTGTG	783
27	AGATCATAGGAACCCCATTA	808
28	CTATTTCGAGTGTGTCATCT	846
29	TAAAGTGCATTACCAGTCCA	870
30	CCCTTAAGGATTCATGTACT	998
31	GTCCATGCATAAGCGATATT	1053
32	GTATCACTATATAAAACCCC	1105
33	TGTTTCTGATTACCCTCTGA	1130
34	ACCCTAAAACTGTGAAGGTA	1152
35	AAAATATCCCCTCCACTATC	1218
Note: probes were designed omitting the position for, miR2275, 24-nt phasiRNA 1 and 2.
